# *Phosphate transporter* (*Pht*) gene families in rye (*Secale cereale* L.) – genome-wide identification and sequence diversity assessment

**DOI:** 10.1101/2024.08.09.607312

**Authors:** David Chan-Rodriguez, Brian Wakimwayi Koboyi, Sirine Werghi, Bradley J. Till, Julia Maksymiuk, Fatemeh Shoormij, Abuya Hilderlith, Anna Hawliczek, Maksymilian Królik, Hanna Bolibok-Brągoszewska

**Author notes:** Corresponding author: Hanna Bolibok-Brągoszewska.

## Abstract

**Background:** Phosphorus is a macronutrient indispensable for plant growth and development. Plants utilize specialized transporters (PHT) to take up inorganic phosphorus and distribute it throughout the plant. The PHT transporters are divided into five families: PHT1 to PHT5. Each PHT family has a particular physiological and cellular function. Rye (*Secale cereale L*.) is a member of *Triticeae*, and an important source of variation for wheat breeding. It is considered to have the highest tolerance of nutrient deficiency, among *Triticeae*. To date, there is no report about genes involved in response to phosphorus deficiency in rye. The aim of this study was to: (i) identify and characterize putative members of different phosphate transporter families in rye, (i) assess their sequence diversity in a collection of diverse rye accessions via low-coverage resequencing (DArTreseq), and (iii) evaluate the expression of putative rye *Pht* genes under phosphate-deficient conditions.

**Results:** We identified 29 and 35 putative *Pht* transporter genes in the rye Lo7 and Weining reference genomes, respectively, representing all known *Pht* families. Phylogenetic analysis revealed a close relationship of rye PHT with previously characterized PHT proteins from other species. Quantitative RT PCR carried out on leaf and root samples of Lo7 plants grown in Pi-deficient and control condition demonstrated that *ScPht1;6, ScPht2* and *ScPht3;1* are Pi-deficiency responsive. Based on DArTreseq genotyping of 94 diverse rye accessions we identified 820 polymorphic sites within rye *ScPht*, including 12 variants with a putatively deleterious effect. SNP density varied markedly between *ScPht* genes.

**Conclusions:** This report is the first step toward elucidating the mechanisms of rye’s response to Pi deficiency. Our findings point to multiple layers of adaptation to local environments, ranging from gene copy number variation to differences in level of polymorphism across *Pht* family members. DArTreseq genotyping permits for a quick and cost-effective assessment of polymorphism levels across genes/gene families and supports identification and prioritization of candidates for further studies. Collectively our findings provide the foundation for selecting most promising candidates for further functional characterization.
