## Additional File 1 for "*Phosphate transporter* (*Pht*) gene families in rye (*Secale cereale* L.) – genome-wide identification and sequence diversity assessment"

### Sheet: Table S1
Table Sx. Description of rye accessions analyzed using DArTreseq: name, source, geographic origin, and improvement status
Accession code	Source*	Accession no	Accession name	Taxon	Improvement status	Country of origin	Geographic region
L318	SGGW KGHiBR	na	L318	S. c. subsp. cereale	inbred line	POL	Eastern Europe
L9	SGGW KGHiBR	na	L9	S. c. subsp. cereale	inbred line	POL	Eastern Europe
K3	SGGW KGHiBR	na	K3	S. c. subsp. cereale	inbred line	POL	Eastern Europe
L310	SGGW KGHiBR	na	L310	S. c. subsp. cereale	inbred line	POL	Eastern Europe
541	SGGW KGHiBR	na		S. c. subsp. cereale	inbred line	POL	Eastern Europe
Ot1_3	SGGW KGHiBR	na	Ot1-3	S. c. subsp. cereale	inbred line	POL	Eastern Europe
D33	SGGW KGHiBR	na	D33	S. c. subsp. cereale	inbred line	POL	Eastern Europe
D39	SGGW KGHiBR	na	D39	S. c. subsp. cereale	inbred line	POL	Eastern Europe
DAC400	DANKO	na	Dankowskie Opal	S. c. subsp. cereale	modern cultivar	POL	Eastern Europe
DAC401	DANKO	na	Dankowskie Dragon	S. c. subsp. cereale	modern cultivar	POL	Eastern Europe
OD013	DANKO	na	Dankowskie Diament	S. c. subsp. cereale	modern cultivar	POL	Eastern Europe
OL010	KWS SAAT	na	Recrut	S. c. subsp. cereale	modern cultivar	DEU	Western Europe
OB002	SPCAF	na	Marusenyka	S. c. subsp. cereale	modern cultivar	BLR	Eastern Europe
NGC031	NordGen	NGB472	VÅRRUSG II (2X)	S. c. subsp. cereale	historic cultivar	NOR	Northern Europe
NGC051	NordGen	NGB9835	PEKKA	S. c. subsp. cereale	historic cultivar	FIN	Northern Europe
NGC055	NordGen	NGB9843	IZUMRUSDNAJA PUSCHEKEN	S. c. subsp. cereale	historic cultivar	RUS	Eastern Europe
NGC021	NordGen	NGB2646	ROGO	S. c. subsp. cereale	historic cultivar	SWE	Northern Europe
NGC024	NordGen	NGB377	ANNA	S. c. subsp. cereale	historic cultivar	FIN	Northern Europe
PGC363	PGRC	CN 41289	Explorer	S. c. subsp. cereale	historic cultivar	USA	North America
NGC045	NordGen	NGB9203	VJATKA	S. c. subsp. cereale	historic cultivar	RUS	Eastern Europe
NGC027	NordGen	NGB393	SAMPO	S. c. subsp. cereale	historic cultivar	FIN	Northern Europe
NSC329	NSGC	PI 240676	Pico M.A.G.	S. c. subsp. cereale	historic cultivar	ARG	South America
NGC016	NordGen	NGB16658	Enrico	S. c. subsp. cereale	historic cultivar	DEU	Western Europe
NSU290_S	NSGC	PI 618662	30225	S. c. subsp. afghanicum	wild/weedy	ARM	Caucasus
NGC032	NordGen	NGB475	VÅGØNES VÅRRUSG	S. c. subsp. cereale	historic cultivar	NOR	Northern Europe
NGC008	NordGen	NGB13578	AMILO	S. c. subsp. cereale	historic cultivar	POL	Eastern Europe
NSC343	NSGC	PI 330430	Carstens Kortstra	S. c. subsp. cereale	historic cultivar	DEU	Western Europe
NGC057	NordGen	NGB9848	PETKUS	S. c. subsp. cereale	historic cultivar	DEU	Western Europe
NGC050	NordGen	NGB9832	BORRIS PERLERUSG	S. c. subsp. cereale	historic cultivar	DNK	Northern Europe
NGC039	NordGen	NGB6921	BJÖRN	S. c. subsp. cereale	historic cultivar	SWE	Northern Europe
NGN011	NordGen	NGB13920	na	S. c. subsp. cereale	unknown	RUS	Eastern Europe
NGN004	NordGen	NGB13054	APART	S. c. subsp. cereale	unknown	DEU	Western Europe
NSU325	NSGC	PI 235536	Grand Crouelle	S. c. subsp. cereale	unknown	FRA	Western Europe
NSU335	NSGC	PI 274649	Pulawskie	S. c. subsp. cereale	unknown	POL	Eastern Europe
NSU326	NSGC	PI 237927	na	S. c. subsp. cereale	unknown	BRA	South America
NSU328	NSGC	PI 240675	Centeno de La Estanzuela	S. c. subsp. cereale	unknown	URY	South America
NSU339	NSGC	PI 330407	DL 67/169	S. c. subsp. cereale	unknown	ZAF	Africa
NSU322	NSGC	PI 201991	French	S. c. subsp. cereale	unknown	ISR	Middle East
NSU331	NSGC	PI 243152	555163	S. c. subsp. cereale	unknown	na	na
NSU344	NSGC	PI 330526	King II 2X	S. c. subsp. cereale	unknown	GBR	Northern Europe
NSW292	NSGC	PI 283971	CPI 19359	S. c. subsp. ancestrale	wild/weedy	DZA	Africa
NSB327	NSGC	PI 239575	I-22-141	S. c. subsp. cereale	landrace	BRA	South America
NSL315	NSGC	PI 168211	4169	S. c. subsp. cereale	landrace	TUR	Middle East
NSL283	NSGC	PI 568118	84TK259	S. c. subsp. cereale	landrace	TUR	Middle East
NSL286	NSGC	PI 573707	AR 864/83	S. c. subsp. cereale	landrace	GEO	Caucasus
NSL298	NSGC	PI 168136	1994	S. c. subsp. cereale	landrace	TUR	Middle East
PGL361	PGRC	CN 38888	392	S. c. subsp. cereale	landrace	TUR	Middle East
NSL315	NSGC	PI 168211	4169	S. c. subsp. cereale	landrace	TUR	Middle East
NSL300	NSGC	PI 168164	3162	S. c. subsp. cereale	landrace	TUR	Middle East
NGL053	NordGen	NGB9839	AUTCHEENU K. 62	S. c. subsp. cereale	landrace	AFG	Asia
NGL044	NordGen	NGB9202	VAMA K.50	S. c. subsp. cereale	landrace	AFG	Asia
NSL301	NSGC	PI 168168	3419	S. c. subsp. cereale	landrace	TUR	Middle East
NGL010	NordGen	NGB13672	FINNRUSG	S. c. subsp. cereale	landrace	NOR	Northern Europe
NGP007	NordGen	NGB13507	SVEDJERÅG FRAAN FINLAND	S. c. subsp. cereale	landrace	FIN	Northern Europe
NSL308	NSGC	PI 168188	3989	S. c. subsp. cereale	landrace	TUR	Middle East
NGL029	NordGen	NGB4424	AHVENSALMI AP0201	S. c. subsp. cereale	landrace	FIN	Northern Europe
NGL019	NordGen	NGB22829	GRUSE FINNSKOG SVEDJERUSG	S. c. subsp. cereale	landrace	NOR	Northern Europe
NGL038	NordGen	NGB6918	ÖSTGÖTA GRÄRÄG	S. c. subsp. cereale	landrace	SWE	Northern Europe
NSL304	NSGC	PI 168181	3941	S. c. subsp. cereale	landrace	TUR	Middle East
OBL066	PAS BG	7158/76	K1634	S. c. subsp. cereale	landrace	IRN	Middle East
OBL064	PAS BG	7273/76	1133	S. c. subsp. cereale	landrace	AFG	Asia
NGL022	NordGen	NGB2808	TOPPAALA AP0301	S. c. subsp. cereale	landrace	FIN	Northern Europe
NGL023	NordGen	NGB2833	TEMPPULA AP0101	S. c. subsp. cereale	landrace	FIN	Northern Europe
NGL030	NordGen	NGB4436	RAHULA AP0201	S. c. subsp. cereale	landrace	FIN	Northern Europe
NSL317	NSGC	PI 168220	4221	S. c. subsp. cereale	landrace	TUR	Middle East
NGL009	NordGen	NGB13671	FINNRUSG	S. c. subsp. cereale	landrace	NOR	Northern Europe
NGL048	NordGen	NGB9210	PTILI K.135	S. c. subsp. cereale	landrace	AFG	Asia
NSL312	NSGC	PI 168199	4041	S. c. subsp. cereale	landrace	TUR	Middle East
NSL282	NSGC	PI 561809	86PK1271-002	S. c. subsp. cereale	landrace	PAK	Asia
NSL289	NSGC	PI 578092	86PK1262-003	S. c. subsp. cereale	landrace	PAK	Asia
NSL321	NSGC	PI 173589	6982	S. c. subsp. cereale	landrace	TUR	Middle East
NGL052	NordGen	NGB9838	VAMA K.40	S. c. subsp. cereale	landrace	AFG	Asia
NSL313	NSGC	PI 168205	4096	S. c. subsp. cereale	landrace	TUR	Middle East
NSL333	NSGC	PI 249842	17040	S. c. subsp. cereale	landrace	GRC	Balkans
NSL332	NSGC	PI 243741	5481	S. c. subsp. cereale	landrace	IRN	Middle East
PGL359	PGRC	CN 38871	255	S. c. subsp. cereale	landrace	TUR	Middle East
NGL012	NordGen	NGB14299	65-S	S. c. subsp. cereale	landrace	SWE	Northern Europe
NGL049	NordGen	NGB96	HORSMANAHO ME31	S. c. subsp. cereale	landrace	FIN	Northern Europe
NGL041	NordGen	NGB89	ETELÄ-VUOKKO ME0510	S. c. subsp. cereale	landrace	FIN	Northern Europe
OBW059	PAS BG	497	na	S. s. subsp. strictum	wild/weedy	DEU	Western Europe
OBW063	PAS BG	831/96/14	na	S. vavilovii	wild/weedy	RUS	Eastern Europe
NGW033	NordGen	NGB5073	S. fragile KVL 4034	S. sylvestre	wild/weedy	DNK	Northern Europe
OBW062	PAS BG	14382B	na	S. vavilovii	wild/weedy	USA	North America
NGW047	NordGen	NGB9209	S. vavilovi KVL 4031	S. vavilovii	wild/weedy	RUS	Eastern Europe
NSW293	NSGC	PI 318650	na	S. c. subsp. ancestrale	wild/weedy	TUR	Middle East
NGP006	NordGen	NGB13505	SVEDJERÅG FRAAN FINLAND	S. c. subsp. cereale	landrace	FIN	Northern Europe
RXL_10	ZUT KGHiBR	na	RXL 10	S. c. subsp. cereale	inbred line	POL	Eastern Europe
S945	ZUT KGHiBR	na	S945	S. c. subsp. cereale	inbred line	POL	Eastern Europe
S120	ZUT KGHiBR	na	S120	S. c. subsp. cereale	inbred line	POL	Eastern Europe
M112_dw	ZUT KGHiBR	na	M112 dw	S. c. subsp. cereale	inbred line	POL	Eastern Europe
S32	ZUT KGHiBR	na	S32	S. c. subsp. cereale	inbred line	POL	Eastern Europe
S76	ZUT KGHiBR	na	S76	S. c. subsp. cereale	inbred line	POL	Eastern Europe
M112_	ZUT KGHiBR	na	M112	S. c. subsp. cereale	inbred line	POL	Eastern Europe
RXL_10_bw	ZUT KGHiBR	na	RXL 10 bw	S. c. subsp. cereale	inbred line	POL	Eastern Europe
*Abbreviations used to indicate accession source:
DANKO	Danko Plant Breeders Ltd, DANKO Hodowla Roślin Sp. z o.o. z/s w Choryni, Choryń, Poland
KWS SAAT	KWS SAAT SE & Co, Einbeck, Germany
NordGen	The Nordic Genetic Resource Center, Alnarp, Sweden
NSGC	The National Small Grains Collection USDA-ARS, Aberdeen, USA
PAS BG	Polish Academy of Sciences Botanical Garden-Center for Biological Diversity Conservation in Powsin, Poland
PGRC	Plant Gene Resources of Canada, Saskatoon, Canada
SGGW KGHiBR	Warsaw University of Life Sciences - SGGW, Department of Plant Genetics, Breeding and Biotechnology, Warsaw, Poland
SPCAF	Scientific and Practical Centre of Bellorussian NAS for Arable Farming, Zhodino, Belarus
ZUT KGHiBR	West Pomeranian University of Technology, Department of Plant Genetics, Breeding and Biotechnology, Szczecin, Poland

### Sheet: Table S2
Table S1: List of protein sequences used to build phylogenetic tree.
Protein Name	Gene ID	Accession No.	Reference*
SbPHT1;1	Sb01g020570	Sobic.001G234800.1	Wang et al., 2019
SbPHT1;2	Sb01g020580	Sobic.001G234900.1	Wang et al., 2019
SbPHT1;3	Sb01g046890	Sobic.001G502000.1	Wang et al., 2019
SbPHT1;4	Sb01g046900	Sobic.001G502100.1	Wang et al., 2019
SbPHT1;5	Sb01g047910	Sobic.001G513400.1	Wang et al., 2019
SbPHT1;6	Sb02g009880	Sobic.002G116100.1	Wang et al., 2019
SbPHT1;7	Sb03g029970	Sobic.003G243400.1	Wang et al., 2019
SbPHT1;8	Sb06g002540	Sobic.006G026800.1	Wang et al., 2019
SbPHT1;9	Sb06g002560	Sobic.006G026900.1	Wang et al., 2019
SbPHT1;10	Sb06g002800	Sobic.006G027300.1	Wang et al., 2019
SbPHT1;11	Sb07g023780	Sobic.007G164400.2	Wang et al., 2019
SbPHT1;12	Sb10g012710	Sobic.010G133300.1	Wang et al., 2019
SbPHT2;1	Sb04g024630	Sobic.004G199900	Wang et al., 2019
SbPHT3;1	Sb01g040260	Sobic.001G428500	Wang et al., 2019
SbPHT3;2	Sb02g026490	Sobic.002G224100	Wang et al., 2019
SbPHT3;3	Sb02g032310	Sobic.002G291800	Wang et al., 2019
SbPHT3;4	Sb04g034260	Sobic.004G310300	Wang et al., 2019
SbPHT3;5	Sb06g018210	Sobic.006G097400	Wang et al., 2019
SbPHT3;6	Sb10g007010	Sobic.010G080900	Wang et al., 2019
SbPHT4;1	Sb01g014790	Sobic.001G169100	Wang et al., 2019
SbPHT4;2	Sb02g032440	Sobic.002G293500	Wang et al., 2019
SbPHT4;3	Sb03g011370	Sobic.003G133700	Wang et al., 2019
SbPHT4;4	Sb03g025190	Sobic.003G186800	Wang et al., 2019
SbPHT4;5	Sb03g040080	Sobic.003G358900	Wang et al., 2019
SbPHT4;6	Sb09g022090	Sobic.009G157700	Wang et al., 2019
SbPHO1;1	Sb03g008460	Sobic.003G101000	Wang et al., 2019
SbPHO1;2	Sb10g014220	Sobic.010G138800	Wang et al., 2019
OsPHT1;1	LOC_Os03g05620	AK071903	Liu et al.,2011
OsPHT1;2	LOC_Os03g05640	AK108907	Liu et al.,2011
OsPHT1;3	LOC_Os10g30770	AK071903	Liu et al.,2011
OsPHT1;4	LOC_Os04g10750	AK101380	Liu et al.,2011
OsPHT1;5	LOC_Os04g10690	AK101380	Liu et al.,2011
OsPHT1;6	LOC_Os08g45000	AK119787	Liu et al.,2011
OsPHT1;7	LOC_Os03g04360	AK119787	Liu et al.,2011
OsPHT1;8	LOC_Os10g30790	AK101170	Liu et al.,2011
OsPHT1;9	LOC_Os06g21920	AK109109	Liu et al.,2011
OsPHT1;10	LOC_Os06g21950	AK109109	Liu et al.,2011
OsPHT1;11	LOC_Os01g46860	AK062362	Liu et al.,2011
OsPHT1;12	LOC_Os03g05610	AK106694	Liu et al.,2011
OsPHT1;13	LOC_Os04g10800	AK101380	Liu et al.,2011
OsPHT2;1	LOC_Os02g38020	AK067498.1	Liu et al.,2011
OsPHT3;1	LOC_Os02g52860	AK069611	Liu et al.,2011
OsPHT3;2	LOC_Os03g15690	AK058971	Liu et al.,2011
OsPHT3;3	LOC_Os04g37600	AK069397.1	Liu et al.,2011
OsPHT3;4	LOC_Os06g10810	AK066979.1	Liu et al.,2011
OsPHT3;5	LOC_Os09g28160		Liu et al.,2011
OsPHT3;6	LOC_Os09g38100	AK241216	Liu et al.,2011
OsPHT4;1	LOC_Os01g17240	AK067683.1	Ruili et al.,2020
OsPHT4;2	LOC_ Os05g37820	AK063954.1	Ruili et al.,2020
OsPHT4;3	LOC_Os01g63290	AK120548.1	Ruili et al.,2020
OsPHT4;4	LOC_Os09g39680	AK065287.1	Ruili et al.,2020
OsPHT4;5	LOC_ Os09g38410	AK121325.1	Ruili et al.,2020
OsPHT4;6_1	LOC_Os11g08370	AK071259.1	Ruili et al.,2020
OsPHT4;6_2	LOC_ Os12g07970		Ruili et al.,2020
OsSPX-MFS1	LOC_Os04g48390		Wang et al.,2015
OsSPX-MFS2	Loc_Os02g45520		Wang et al.,2015
OsSPX-MFS3	Loc_Os06g03860		Wang et al.,2015
AtPHT1.1	At5g43350		Shukla et al., 2016
AtPHT1.2	At5g43370		Shukla et al., 2016
AtPHT1.3	At5g43360		Shukla et al., 2016
AtPHT1.4	At2g38940		Shukla et al., 2016
AtPHT1.5	At2g32830		Shukla et al., 2016
AtPHT1.6	At5g43340		Shukla et al., 2016
AtPHT1.7	At3g54700		Shukla et al., 2016
AtPHT1.8	At1g20860		Shukla et al., 2016
AtPHT1.9	At1g76430		Shukla et al., 2016
ATPHT2;1	AT3g26570	AJ302645	Raush and Bucher, 2002
ATPHT3;1	AT5G14040	BAB08283	Zhu et al., 2012
ATPHT3;2	AT3G48850		Zhu et al., 2012
ATPHT3;3	AT2G17270		Zhu et al., 2012
ATPHT4;1	At2g29650	NM_128519	Guo et al., 2008
ATPHT4;2	At2g38060	NM_129362	Guo et al., 2008
ATPHT4;3	At3g46980	NM_114565	Guo et al., 2008
ATPHT4;4	At4g00370	NM_116261	Guo et al., 2008
ATPHT4;5	At5g20380	NM_122045	Guo et al., 2008
ATPHT4;6	At5g44370	NM_123804	Guo et al., 2008
ATPHT5;1	AT1G63010		Liu et al., 2016
ATPHT5;2	AT4G11810		Liu et al., 2016
ATPHT5;3	AT4G22990		Liu et al., 2016
* References:
Guo, B. et al. (2008) ‘Functional analysis of the Arabidopsis PHT4 family of intracellular phosphate transporters’, New Phytologist, 177(4), pp. 889–898. doi: 10.1111/j.1469-8137.2007.02331.x.
Liu, F. et al. (2011) ‘Comprehensive sequence and whole-life-cycle expression profile analysis of the phosphate transporter gene family in rice’, Molecular Plant, 4(6), pp. 1105–1122. doi: 10.1093/mp/ssr058.
Liu, T. Y. et al. (2016) ‘Identification of plant vacuolar transporters mediating phosphate storage’, Nature Communications, 7. doi: 10.1038/ncomms11095.
Rausch, C. and Bucher, M. (2002) ‘Molecular mechanisms of phosphate transport in plants’, Planta, 216(1), pp. 23–37. doi: 10.1007/s00425-002-0921-3.
Ruili, L. et al. (2020) ‘Functional Analysis of Phosphate Transporter OsPHT4 Family Members in Rice’, Rice Science, 27(6), pp. 493–503. doi: 10.1016/j.rsci.2020.09.006.
Shukla, V. et al. (2016) ‘Tissue specific transcript profiling of wheat phosphate transporter genes and its association with phosphate allocation in grains’, Scientific Reports, 6(December), pp. 1–12. doi: 10.1038/srep39293.
Wang, C. et al. (2015) ‘OsSPX-MFS3, a vacuolar phosphate efflux transporter, is involved in maintaining Pi homeostasis in rice’, Plant Physiology, 169(December), p. pp.01005.2015. doi: 10.1104/pp.15.01005.
Wang, J. et al. (2019) ‘Genome-wide identification and functional characterization of the phosphate transporter gene family in Sorghum’, Biomolecules, 9(11). doi: 10.3390/biom9110670.
Zhu, W. et al. (2012) ‘The mitochondrial phosphate transporters modulate plant responses to salt stress via affecting ATP and gibberellin metabolism in Arabidopsis thaliana’, PLoS ONE, 7(8), pp. 1–10. doi: 10.1371/journal.pone.0043530.

### Sheet: Table S3
Table S3. List of putative rye Pht genes identified in the Lo7 genome and the features of each PHT transporter
Gene name	Gene ID	Chromosome	Location	Genomic locus length [bp]	Protein length [aa]	Number of introns	Number of predicted transmembrane helices	Subcellular localization	Protein domain
ScPht1;1	SECCE7Rv1G0463500.1	7R	chr7R:54497855..54499420 (+ strand)	1.566	521	0	12	Cell membrane	Major facilitator, sugar transporter-like (IPR005828) Phosphate permease (IPR004738)
ScPht1;2	SECCE7Rv1G0463490.1	7R	chr7R:54193377..54194942 (+ strand)	1.566	521	0	12	Cell membrane	Major facilitator, sugar transporter-like (IPR005828) Phosphate permease (IPR004738)
ScPht1;3	SECCE7Rv1G0463450.1	7R	chr7R:53471567..53473132 (+ strand)	1.566	521	0	12	Cell membrane	Major facilitator, sugar transporter-like (IPR005828) Phosphate permease (IPR004738)
ScPht1;4	SECCE7Rv1G0463460.1	7R	chr7R:53663042..53664607 (+ strand)	1.566	521	0	12	Cell membrane	Major facilitator, sugar transporter-like (IPR005828) Phosphate permease (IPR004738)
ScPht1;5	SECCE7Rv1G0463420.1	7R	chr7R:52690064..52691641 (- strand)	1.578	525	0	12	Cell membrane	Major facilitator, sugar transporter-like (IPR005828) Phosphate permease (IPR004738)
ScPht1;6	SECCE5Rv1G0363020.1	5R	chr5R:790518251..790519855 (- strand)	1.605	534	0	12	Cell membrane	Major facilitator, sugar transporter-like (IPR005828) Phosphate permease (IPR004738)
ScPht1;7	SECCE5Rv1G0368470.1	5R	chr5R:829625704..829627287 (- strand)	1.584	527	0	12	Cell membrane	Major facilitator, sugar transporter-like (IPR005828) Phosphate permease (IPR004738)
ScPht1;8	SECCE7Rv1G0462370.1	7R	chr7R:45291357..45292973 (- strand)	1.617	538	0	11	Cell membrane	Major facilitator, sugar transporter-like (IPR005828) Phosphate permease (IPR004738)
ScPht1;9	SECCE4Rv1G0246580.1	4R	chr4R:545867714..545870799 (- strand)	3.086	564	1	8	Cell membrane	Major facilitator, sugar transporter-like (IPR005828)
ScPht1;10	SECCE6Rv1G0452160.1	6R	chr6R:875561567..875563177 (- strand)	1.611	536	0	11	Cell membrane	Major facilitator, sugar transporter-like (IPR005828) Phosphate permease (IPR004738)
ScPht1;11	SECCE4Rv1G0215300.1	4R	chr4R:4467379..4469522 (- strand)	2.144	552	1	12	Cell membrane	Major facilitator, sugar transporter-like (IPR005828) Phosphate permease (IPR004738)
ScPht1;12	SECCE7Rv1G0463510.1	7R	chr7R:54517140..54518750 (+ strand)	1.611	536	0	12	Cell membrane	Major facilitator, sugar transporter-like (IPR005828) Phosphate permease (IPR004738)
ScPht1;13	SECCE7Rv1G0463430.1	7R	chr7R:53232426..53234003 (+ strand)	1.578	525	0	12	Cell membrane	Major facilitator, sugar transporter-like (IPR005828) Phosphate permease (IPR004738)
ScPht1;14	SECCE7Rv1G0463480.1	7R	chr7R:53921311..53922888 (+ strand)	1.578	525	0	12	Cell membrane	Major facilitator, sugar transporter-like (IPR005828) Phosphate permease (IPR004738)
ScPht1;15	SECCE7Rv1G0463410.1	7R	chr7R:52568141..52569718 (+ strand)	1.578	525	0	12	Cell membrane	Major facilitator, sugar transporter-like (IPR005828) Phosphate permease (IPR004738)
ScPht1;16	SECCE6Rv1G0399130.1	6R	chr6R:431350956..431352557 (+ strand)	1.602	533	0	12	Cell membrane	Major facilitator, sugar transporter-like (IPR005828) Phosphate permease (IPR004738)
ScPht2	SECCE6Rv1G0391490.1	6R	chr6R:224441156..224443862 (+ strand)	2.707	564	2	13	Chloroplast	Phosphate transporter (IPR001204)
ScPht3;1	SECCE2Rv1G0104930.1	2R	chr2R:612789872..612794114 (+ strand)	4.243	367	5	-	Mitochondria	Mitochondrial phosphate carrier protein SLC25A3/Pic2/Mir1-like (IPR044677)
ScPht3;2	SECCE5Rv1G0330800.1	5R	chr5R:533527589..533529620 (+ strand)	2.032	346	5	-	Mitochondria	Mitochondrial phosphate carrier protein SLC25A3/Pic2/Mir1-like (IPR044677)
ScPht3;3	SECCE5Rv1G0350600.1	5R	chr5R:691330979..691333545 (- strand)	2.567	326	5	-	Mitochondria	Mitochondrial phosphate carrier protein SLC25A3/Pic2/Mir1-like (IPR044677)
ScPht3;4	SECCE6Rv1G0412300.1	6R	chr6R:613713294..613716454 (+ strand)	3.161	380	5	-	Mitochondria	Mitochondrial phosphate carrier protein SLC25A3/Pic2/Mir1-like (IPR044677)
ScPht3;5	SECCE3Rv1G0151630.1	3R	chr3R:40364216..40365870 (- strand)	1.655	367	5	-	Mitochondria	Mitochondrial phosphate carrier protein SLC25A3/Pic2/Mir1-like (IPR044677)
ScPht3;6	SECCE7Rv1G0476650.1	7R	chr7R:208815474..208818284 (+ strand)	2.811	503	5	-	Mitochondria	Mitochondrial phosphate carrier protein SLC25A3/Pic2/Mir1-like (IPR044677)
ScPht4;1	SECCE3Rv1G0173570.1	3R	chr3R:347941924..347944734 (+ strand)	2.811	522	9	8	Cell membrane	Solute carrier family 17 member 9-like (IPR044777) Major facilitator superfamily (IPR011701) Major Facilitator Superfamily Sodium/Anion Cotransporter (IPR050382)
ScPht4;2	SECCEUnv1G0528390.1	-	chrUn:3872407..3875796 (+ strand)	3,390	605	10	10	Cell membrane	Major facilitator superfamily (IPR011701) Solute carrier family 17 member 9-like (IPR044777) Major Facilitator Superfamily Sodium/Anion Cotransporter (IPR050382)
ScPht5;1	SECCE2Rv1G0115980.1	2R	chr2R:759646752..759653046 (+ strand)	6.295	701	9	11	Cell membrane. Vacuole.	Major Facilitator Superfamily Domain-Containing Protein (IPR051068) Major facilitator superfamily (IPR011701)
ScPht5;2	SECCE6Rv1G0402850.1	6R	chr6R:490086599..490089682 (- strand)	3.084	694	9	10	Cell membrane. Vacuole.	Major Facilitator Superfamily Domain-Containing Protein (IPR051068) Major facilitator superfamily (IPR011701)
ScPht5;3	SECCE4Rv1G0273610.1	4R	chr4R:778423288..778428022 (- strand)	4.735	698	9	9	Cell membrane. Vacuole.	Major facilitator superfamily (IPR011701) Major Facilitator Superfamily Domain-Containing Protein (IPR051068)
ScPht5;4	SECCE5Rv1G0340320.1	5R	chr5R:614299183..614301698 (- strand)	2.516	693	4	9	Cell membrane. Vacuole.	Major facilitator superfamily (IPR011701) Major Facilitator Superfamily Domain-Containing Protein (IPR051068)

### Sheet: Table S4
Table S4. List of putative rye Pht genes identified in the Weining genome and the features of each PHT transporter
Gene name	Gene ID	Chromosome	Location	Genomic locus length [bp]	Protein length [aa]	Number of introns	Number of predicted transmembrane helices	Subcellular localization	Protein domain
ScWNPht1;1	ScWN7R01G078400.1	7R	Chr7:64455227..64456790 (+ strand)	1.564	477	3	10	Cell membrane	Major facilitator, sugar transporter-like (IPR005828)
ScWNPht1;2	ScWN7R01G089300.1	7R	Chr7:75767325..75768890 (+ strand)	1.566	521	0	12	Cell membrane	Major facilitator, sugar transporter-like (IPR005828) Phosphate permease (IPR004738)
ScWNPht1;3	ScWN7R01G087300.1	7R	Chr7:74186971..74188536 (+ strand)	1.566	521	0	12	Cell membrane	Major facilitator, sugar transporter-like (IPR005828) Phosphate permease (IPR004738)
ScWNPht1;4	ScWN7R01G087400.1	7R	Chr7:74498870..74500677 (+ strand)	1.808	521	0	12	Cell membrane	Major facilitator, sugar transporter-like (IPR005828) Phosphate permease (IPR004738)
ScWNPht1;5	ScWN7R01G089100.1	7R	Chr7:75406823..75408399 (- strand)	1.577	513	1	12	Cell membrane	Major facilitator, sugar transporter-like (IPR005828) Phosphate permease (IPR004738)
ScWNPht1;6	ScWN5R01G550200.1	5R	Chr5:884102430..884105813 (- strand)	3.384	534	1	12	Cell membrane	Major facilitator, sugar transporter-like (IPR005828) Phosphate permease (IPR004738)
ScWNPht1;7	ScWN5R01G609700.1	7R	Chr7:932273502..932275372 (+ strand)	1.871	575	0	12	Cell membrane	Major facilitator, sugar transporter-like (IPR005828) Phosphate permease (IPR004738)
ScWNPht1;8	ScWN6R01G602800.1	6R	Chr6:1014862945..1014864552 (- strand)	1.608	535	0	11	Cell membrane	Major facilitator, sugar transporter-like (IPR005828) Phosphate permease (IPR004738)
ScWNPht1;19	ScWN4R01G463700.1	4R	Chr4:877854429..877856436 (- strand)	2.008	498	2	11	Cell membrane	Major facilitator, sugar transporter-like (IPR005828)
ScWNPht1;10	ScWN6R01G602200.1	6R	Chr6:1014562315..1014563583 (- strand)	1.269	389	2	6	Cell membrane	Major facilitator, sugar transporter-like (IPR005828)
ScWNPht1;11	ScWN4R01G025000.1	4R	Chr4:20469784..20471927 (+ strand)	2.144	552	1	12	Cell membrane	Major facilitator, sugar transporter-like (IPR005828) Phosphate permease (IPR004738)
ScWNPht1;12	ScWN7R01G078500.1	7R	Chr7:64783386..64784983 (- strand)	1.598	508	1	11	Cell membrane	Major facilitator, sugar transporter-like (IPR005828) Phosphate permease (IPR004738)
ScWNPht1;13	ScWN7R01G089200.1	7R	Chr7:75483342..75485211 (+ strand)	1,870	525	0	12	Cell membrane	Major facilitator, sugar transporter-like (IPR005828) Phosphate permease (IPR004738)
ScWNPht1;14	ScWN7R01G111700.1	7R	Chr7:103023991..103025567 (+ strand)	1.577	513	1	12	Cell membrane	Major facilitator, sugar transporter-like (IPR005828) Phosphate permease (IPR004738)
ScWNPht1;15	ScWN7R01G089000.1	7R	Chr7:75306364..75307940 (+ strand)	1.577	507	1	12	Cell membrane	Major facilitator, sugar transporter-like (IPR005828) Phosphate permease (IPR004738)
ScWNPht1;16	ScWN6R01G160400.1	6R	Chr6:462848663..462850264 (+ strand)	1.602	533	0	12	Cell membrane	Major facilitator, sugar transporter-like (IPR005828) Phosphate permease (IPR004738)
ScWNPht1;17	ScWN7R01G095400.1	7R	Chr7:82960081..82961688 (- strand)	1.608	535	0	12	Cell membrane	Major facilitator, sugar transporter-like (IPR005828) Phosphate permease (IPR004738)
ScWNPht1;18	ScWN7R01G070600.1	7R	Chr7:56209179..56211493 (+ strand)	2.315	538	0	11	Cell membrane	Major facilitator, sugar transporter-like (IPR005828) Phosphate permease (IPR004738)
ScWNPht1;19	ScWN4R01G463700.1	4R	Chr4:877854429..877856436 (- strand)	2.008	498	2	11	Cell membrane	Major facilitator, sugar transporter-like (IPR005828)
ScWNPht2	ScWN6R01G119200.1	6R	Chr6:237781943..237785665 (- strand)	3.723	564	0	13	Chloroplast	Phosphate transporter (IPR001204)
ScWNPht3;1A	ScWN5R01G250700.1	5R	Chr5:542221403..542224070 (- strand)	2.668	346	0	0	Mitochondria	Mitochondrial phosphate carrier protein SLC25A3/Pic2/Mir1-like (IPR044677)
ScWNPht3;1B	ScWN5R01G250800.1	5R	Chr5:542396075..542397895 (+ strand)	1.821	346	0	0	Mitochondria	Mitochondrial phosphate carrier protein SLC25A3/Pic2/Mir1-like (IPR044677)
ScWNPht3;1C	ScWNUn01G115000.1	-	Un:274445716..274447921 (+ strand)	2.206	346	0	0	Mitochondria	Mitochondrial phosphate carrier protein SLC25A3/Pic2/Mir1-like (IPR044677)
ScWNPht3;2	ScWN6R01G066600.1	6R	Chr6:75680864..75683620 (- strand)	2.757	346	0	0	Mitochondria	Mitochondrial phosphate carrier protein SLC25A3/Pic2/Mir1-like (IPR044677)
ScWNPht3;3	ScWN3R01G430900.1	3R	Chr3:914375656..914378148 (+ strand)	2.493	326	0	0	Mitochondria	Mitochondrial phosphate carrier protein SLC25A3/Pic2/Mir1-like (IPR044677)
ScWNPht3;4	ScWN6R01G290000.1	6R	Chr6:678984607..678988528 (- strand)	3.922	377	0	0	Mitochondria	Mitochondrial phosphate carrier protein SLC25A3/Pic2/Mir1-like (IPR044677)
ScWNPht3;5	ScWN5R01G398100.1	5R	Chr5:722521938..722524430 (+ strand)	2.493	326	0	0	Mitochondria	Mitochondrial phosphate carrier protein SLC25A3/Pic2/Mir1-like (IPR044677)
ScWNPht3;6	ScWN7R01G206800.1	7R	Chr7:264274178..264277346 (- strand)	3.169	508	0	0	Mitochondria	Mitochondrial phosphate carrier protein SLC25A3/Pic2/Mir1-like (IPR044677)
ScWNPht3;7	ScWN7R01G193400.1	7R	Chr7:237919392..237921806 (+ strand)	2.415	371	0	0	Mitochondria	Mitochondrial phosphate carrier protein SLC25A3/Pic2/Mir1-like (IPR044677)
ScWNPht4;1	ScWN3R01G261300.1	3R	Chr3:425637600..425641238 (+ strand)	3.639	522	0	12	Cell membrane	Major facilitator superfamily (IPR011701) Solute carrier family 17 member 9-like (IPR044777) Major Facilitator Superfamily Sodium/Anion Cotransporter (IPR050382)
ScWNPht4;2	ScWN4R01G003700.1	4R	Chr4:2870902..2874545 (+ strand)	3.644	606	0	12	Cell membrane	Major facilitator superfamily (IPR011701) Solute carrier family 17 member 9-like (IPR044777) Major Facilitator Superfamily Sodium/Anion Cotransporter (IPR050382)
ScWNPht5;1	ScWN2R01G474900.2	2R	Chr2:922927223..922934085 (+ strand)	6.863	701	0	12	Cell membrane. Vacuole.	Major Facilitator Superfamily Domain-Containing Protein (IPR051068) Major facilitator superfamily (IPR011701)
ScWNPht5;2	ScWN6R01G209300.1	6R	Chr6:554811822..554816761 (- strand)	4,940	694	0	12	Cell membrane. Vacuole.	Major Facilitator Superfamily Domain-Containing Protein (IPR051068) Major facilitator superfamily (IPR011701)
ScWNPht5;3	ScWN4R01G471400.1	4R	Chr4:884463875..884472224 (- strand)	8,350	698	0	12	Cell membrane. Vacuole.	Major Facilitator Superfamily Domain-Containing Protein (IPR051068) Major facilitator superfamily (IPR011701)
ScWNPht5;4	ScWN6R01G209000.1	6R	Chr6:554701762..554706511 (+ strand)	4,750	694	0	12	Cell membrane. Vacuole.	Major Facilitator Superfamily Domain-Containing Protein (IPR051068) Major facilitator superfamily (IPR011701)

### Sheet: Table S5
Table S5. Percentage of sequence similarity between ScPht gene families' members
Gene name	ScPht1;1	ScPht1;2	ScPht1;3	ScPht1;4	ScPht1;5	ScPht1;6	ScPht1;7	ScPht1;8	ScPht1;9	ScPht1;10	ScPht1;11	ScPht1;12	ScPht1;13	ScPht1;14	ScPht1;15	ScPht1;16	ScPht3;1	ScPht3;2	ScPht3;3	ScPht3;4	ScPht3;5	ScPht3;6	ScPht 4;1	ScPht 4;2	ScPht5;1	ScPht5;2	ScPht5;3	ScPht5;4
ScPht1;1		98.34	98.34	96.10	96.04	73.83	72.00	75.18	60.87	74.28	66.41	74.94	96.49	96.55	96.1	67.37
ScPht1;2	98.34		99.49	95.98	96.49	74.02	72.32	75.43	61.33	74.28	66.54	74.94	96.87	97.06	95.98	67.5
ScPht1;3	98.34	99.49		95.98	96.36	73.96	72.25	75.56	61.20	74.28	66.67	75.00	96.87	96.93	95.98	67.69
ScPht1;4	96.10	95.98	95.98		96.01	73.33	71.87	74.60	60.72	74.10	66.15	74.24	96.45	96.45	100.00	66.92
ScPht1;5	96.04	96.49	96.36	96.01		72.95	72.00	74.67	61.30	73.59	65.95	74.05	96.45	96.64	96.01	66.98
ScPht1;6	73.83	74.02	73.96	73.33	72.95		77.80	79.80	64.50	80.85	69.13	78.84	73.08	73.08	73.33	71.37
ScPht1;7	72.00	72.32	72.25	71.87	72.00	77.80		78.99	64.54	79.05	67.45	77.95	71.74	71.80	71.87	70.43
ScPht1;8	75.18	75.43	75.56	74.60	74.67	79.80	78.99		64.00	91.01	69.24	82.62	74.79	74.79	74.60	73.47
ScPht1;9	60.87	61.33	61.20	60.72	61.30	64.50	64.54	64.00		63.98	58.78	63.37	60.47	60.59	60.72	59.77
ScPht1;10	74.28	74.28	74.28	74.10	73.59	80.85	79.05	91.01	63.98		69.44	83.21	73.65	73.71	74.10	72.74
ScPht1;11	66.41	66.54	66.67	66.15	65.95	69.13	67.45	69.24	58.78	69.44		68.86	66.28	66.34	66.15	62.88
ScPht1;12	74.94	74.94	75.00	74.24	74.05	78.84	77.95	82.62	63.37	83.21	68.86		73.60	73.66	74.24	70.69
ScPht1;13	96.49	96.87	96.87	96.45	96.45	73.08	71.74	74.79	60.47	73.65	66.28	73.60		99.56	96.45	67.17
ScPht1;14	96.55	97.06	96.93	96.45	96.64	73.08	71.80	74.79	60.59	73.71	66.34	73.66	99.56		96.45	67.05
ScPht1;15	96.10	95.98	95.98	100.00	96.01	73.33	71.87	74.60	60.72	74.10	66.15	74.24	96.45	96.45		66.92
ScPht1;16	67.37	67.50	67.69	66.92	66.98	71.37	70.43	73.47	59.77	72.74	62.88	70.69	67.17	67.05	66.92
ScPht3;1																		68.49	57.46	75.25	72.30	67.27
ScPht3;2																	68.49		56.33	68.59	68.23	64.02
ScPht3;3																	57.46	56.33		57.04	55.51	56.88
ScPht3;4																	75.25	68.59	57.04		84.69	67.37
ScPht3;5																	72.30	68.23	55.51	84.69		66.67
ScPht3;6																	67.27	64.02	56.88	67.37	66.67
ScPht 4;1																								66.86
ScPht 4;2																							66.86
ScPht5;1																										77.46	40.61	61.89
ScPht5;2																									77.46		40.64	64.75
ScPht5;3																									40.61	40.64		42.73
ScPht5;4																									61.89	64.75	42.73

### Sheet: Table S6
Table S6. Primer sequences used for real-time qPCR analysis of ScPht transporters expression
Gene name	Gene ID	Forward primer sequence	Reverse primer sequence	Amplicon size [bp]
ScPht1;6	SECCE5Rv1G0363020.1	TACCCCACCTCCGCCTACCA	CCTGCTTGGCGTTCTTGGC	178
ScPht2	SECCE6Rv1G0391490.1	TCTCCACTGATGGGTGCTGC	AGGGAAAGCGGCAAACGAGA	154
ScPht3;1	SECCE2Rv1G0104930.1	GCAGGCGGTTATGTTGCTGG	CGACAGTTGCTCCCTTCGCA	97
ScEF1a_1	SECCE7Rv1G0479060.1	GCTGCTGCAACAAGATGGAC	TTGTCAGGGTTGTAGCCGAC	112
ScActine	SECCE5Rv1G0316100.1	CGTGTTGGATTCTGGTGATG	AGCCACATATGCGAGCTTCT	188

### Sheet: Table S7
Table S7. SNP densities in ScPht genes based on low coverage resequencing (DArTreseq) of 94 rye accessions.
Gene name	Total SNP number	Total region length [bp]	Total SNP density	No. of SNP in CDS	CDS legth [bp]	SNP density in CDS	No. of SNP in UTR	UTR length [bp]	SNP density in UTR	Intron length [bp]	No. of SNP in introns	SNP density in introns
ScPht1;1	7	5565	795	0	1565	NA	7	4000	571.429	0	NA	NA
ScPht1;2	0	5565	NA	0	1565	NA	0	4000	NA	0	NA	NA
ScPht1;3	0	5565	NA	0	1565	NA	0	4000	NA	0	NA	NA
ScPht1;4	0	5565	NA	0	1565	NA	0	4000	NA	0	NA	NA
ScPht1;5	25	5577	223.08	0	1577	NA	25	4000	160	0	NA	NA
ScPht1;6	67	5604	83.6418	18	1604	89.1111	49	4000	81.6327	0	NA	NA
ScPht1;7	22	5583	253.773	17	1583	93.1176	5	4000	800	0	NA	NA
ScPht1;8	17	5616	330.353	14	1616	115.429	3	4000	1333.33	0	NA	NA
ScPht1;9	35	7085	202.429	17	1695	99.7059	5	4000	800	1390	13	106.923
ScPht1;10	24	5610	233.75	7	1610	230	17	4000	235.294	0	NA	NA
ScPht1;11	37	6143	166.027	11	1659	150.818	24	4000	166.667	484	2	242
ScPht1;12	25	5610	224.4	15	1610	107.333	10	4000	400	0	NA	NA
ScPht1;13	8	5577	697.125	0	1577	NA	8	4000	500	0	NA	NA
ScPht1;14	0	5577	NA	0	1577	NA	0	4000	NA	0	NA	NA
ScPht1;15	15	5577	371.8	0	1577	NA	15	4000	266.667	0	NA	NA
ScPht1;16	24	5601	233.375	12	1601	133.417	12	4000	333.333	0	NA	NA
ScPht2	5	6706	1341.2	2	1696	848	2	4000	2000	1010	1	1010
ScPht3;1	34	8242	242.412	10	1108	110.8	4	4000	1000	3134	20	156.7
ScPht3;2	32	6031	188.469	12	1045	87.0833	14	4000	285.714	986	6	164.333
ScPht3;3	31	6566	211.806	2	985	492.5	24	4000	166.667	1581	5	316.2
ScPht3;4	71	7160	100.845	5	1147	229.4	19	4000	210.526	2013	47	42.8298
ScPht3;5	30	5654	188.467	9	1108	123.111	17	4000	235.294	546	4	136.5
ScPht3;6	27	6810	252.222	5	1516	303.2	13	4000	307.692	1294	9	143.778
ScPht4;1	7	6810	972.857	2	1577	788.5	1	4000	4000	1233	4	308.25
ScPht4;2	31	7389	238.355	7	1827	261	15	4000	266.667	1562	9	173.556
ScPht5;1	92	10294	111.891	21	2114	100.667	52	4000	76.9231	4180	19	220
ScPht5;2	32	7083	221.344	13	2093	161	13	4000	307.692	990	6	165
ScPht5;3	58	8734	150.586	12	2105	175.417	18	4000	222.222	2629	28	93.8929
ScPht5;4	64	6515	101.797	35	2085	59.5714	19	4000	210.526	430	10	43
total	820	185414	226.115	246	45952	186.797	391	116000	296.675	23462	183	128.208

### Sheet: Table S8
Table S8. Deleterious variants in ScPht genes predicted by SIFT4G
Gene name	Gene ID	Transcript ID	Chromosome	Nucleotide position	Reference allele	Alternative allele	Region	Variant type	Reference aminoacid	Alternative aminoacid	Aminoacid position	SIFT prediction	No. of accessions with the variant
ScPht1;7	SECCE5Rv1G0368470	transcript.SECCE5Rv1G0368470.1	5R	829626229	G	A	CDS	SYNONYMOUS	I	I	353	DELETERIOUS (*WARNING! Low confidence)	6
ScPht1;7	SECCE5Rv1G0368470	transcript.SECCE5Rv1G0368470.1	5R	829627281	C	A	CDS	NONSYNONYMOUS	G	C	3	DELETERIOUS (*WARNING! Low confidence)	13
ScPht1;8	SECCE7Rv1G0462370	transcript.SECCE7Rv1G0462370.1	7R	45291362	G	C	CDS	NONSYNONYMOUS	P	A	538	DELETERIOUS (*WARNING! Low confidence)	5
ScPht1;9	SECCE4Rv1G0246580	transcript.SECCE4Rv1G0246580.1	4R	545868651	C	T	CDS	NONSYNONYMOUS	C	Y	253	DELETERIOUS	15
ScPht1;10	SECCE6Rv1G0452160	transcript.SECCE6Rv1G0452160.1	6R	875562800	G	C	CDS	SYNONYMOUS	A	A	126	DELETERIOUS (*WARNING! Low confidence)	16
ScPht1;12	SECCE7Rv1G0463510	transcript.SECCE7Rv1G0463510.1	7R	54517272	G	A	CDS	NONSYNONYMOUS	V	I	45	DELETERIOUS (*WARNING! Low confidence)	5
ScPht1;12	SECCE7Rv1G0463510	transcript.SECCE7Rv1G0463510.1	7R	54518540	C	G	CDS	NONSYNONYMOUS	D	E	467	DELETERIOUS (*WARNING! Low confidence)	3
ScPht1;16	SECCE6Rv1G0399130	transcript.SECCE6Rv1G0399130.1	6R	431351658	T	A	CDS	NONSYNONYMOUS	L	M	235	DELETERIOUS (*WARNING! Low confidence)	14
ScPht1;16	SECCE6Rv1G0399130	transcript.SECCE6Rv1G0399130.1	6R	431351851	C	T	CDS	NONSYNONYMOUS	A	V	299	DELETERIOUS (*WARNING! Low confidence)	5
ScPHT3;2	SECCE5Rv1G0330800	transcript.SECCE5Rv1G0330800.1	5R	533528664	T	C	CDS	SYNONYMOUS	V	V	163	DELETERIOUS (*WARNING! Low confidence)	23
ScPHT5;3	SECCE4Rv1G0273610	transcript.SECCE4Rv1G0273610.1	4R	778425812	A	G	CDS	SYNONYMOUS	S	S	283	DELETERIOUS	5
ScPHT5;4	SECCE5Rv1G0340320	transcript.SECCE5Rv1G0340320.1	5R	614299490	G	A	CDS	NONSYNONYMOUS	A	V	592	DELETERIOUS	26
